# Adolescent environmental enrichment induces social resilience and alters neural gene expression in a selectively bred rodent model with anxious phenotype

**DOI:** 10.1101/2023.10.03.560702

**Authors:** Angela M. O’Connor, Megan H. Hagenauer, Liam Cannon Thew Forrester, Pamela M. Maras, Keiko Arakawa, Elaine K. Hebda-Bauer, Huzefa Khalil, Evelyn R. Richardson, Farizah I. Rob, Yusra Sannah, Stanley J. Watson, Huda Akil

**Affiliations:** Univ. of Michigan, Ann Arbor, MI, USA

**Author notes:** Co-first authorship (Angela M. O’Connor, Megan H. Hagenauer). Corresponding Author: Angela O’Connor.

**Keywords:** environmental enrichment, social stress, adolescence, genetic environment interactions

## Abstract

Stress is a major influence on mental health status; the ways that individuals respond to or copes with stressors determine whether they are negatively affected in the future. Stress responses are established by an interplay between genetics, environment, and life experiences. Psychosocial stress is particularly impactful during adolescence, a critical period for the development of mood disorders. In this study we compared two established, selectively-bred Sprague Dawley rat lines, the “internalizing” bred Low Responder (bLR) line versus the “externalizing” bred High Responder (bHR) line, to investigate how genetic temperament and adolescent environment impact future responses to social interactions and psychosocial stress, and how these determinants of stress response interact. Male bLR and bHR rats were exposed to social and environmental enrichment in adolescence prior to experiencing social defeat and were then assessed for social interaction and anxiety-like behavior. Adolescent enrichment caused rats to display more social interaction, as well as nominally less social avoidance, less submission during defeat, and resilience to the effects of social stress on corticosterone, in a manner that seemed more notable in bLRs. For bHRs, enrichment also caused greater aggression during a neutral social encounter and nominally during defeat, and decreased anxiety-like behavior. To explore the neurobiology underlying the development of social resilience in the anxious phenotype bLRs, RNA-seq was conducted on the hippocampus and nucleus accumbens, two brain regions that mediate stress regulation and social behavior. Gene sets previously associated with stress, social behavior, aggression and exploratory activity were enriched with differential expression in both regions, with a particularly large effect on gene sets that regulate social behaviors. Our findings provide further evidence that adolescent enrichment can serve as an inoculating experience against future stressors. The ability to induce social resilience in a usually anxious line of animals by manipulating their environment has translational implications, as it underscores the feasibility of intervention strategies targeted at genetically vulnerable adolescent populations.
