## Supplementary material for "Adolescent environmental enrichment induces social resilience and alters neural gene expression in a selectively bred rodent model with anxious phenotype": Table S1

### Sheet: Social Defeat Behavior
Behavior During Social Defeat:
Test: ANOVA (Type III) summary of the results from a multi-level model evaluating the effects of bred line, enrichment, and day of social defeat (centered on day 4). Generation included as a co-variate. Contrasts=Sum
# = p<0.05	**= Adj.p<0.05
P-value adjustment for multiple comparisons: Bonferonni correction for 16 dependent variables (behavioral and hormonal battery dependent variables)
Dependent variable: Percent time spent engaging in aggressive behavior during defeat (log2 transformed) - Fig S6
Analysis of Deviance Table (Type III tests)
	Chisq	Df	P-value
(Intercept)	103.552	1	< 2.2e-16	**
Day	9.0145	1	0.002678	**
Line	60.9905	1	5.735e-15	**
Enrichment	8.0311	2	0.018033	#
Generation	23.8406	2	6.654e-06	**
Day:Line	7.7914	1	0.005249	#
Day:Enrichment	1.8429	2	0.397936
Line:Enrichment	4.8605	2	0.088017
Day:Line:Enrichment	7.2213	2	0.027035	#
Dependent variable: Percent time spent engaging in submissive behavior during defeat (log2 transformed) - Fig 2
Analysis of Deviance Table (Type III tests)
	Chisq	Df	P-value
(Intercept)	745.131	1	< 2.2e-16	**
Day	39.3488	1	3.545e-10	**
Line	88.8124	1	< 2.2e-16	**
Enrichment	8.207	2	0.016515	#
Generation	52.9787	2	3.132e-12	**
Day:Line	9.9062	1	0.001647	**
Day:Enrichment	3.4216	2	0.180721
Line:Enrichment	6.4124	2	0.04051	#
Day:Line:Enrichment	1.8982	2	0.387094
(Exploratory) Dependent Variable: Social Defeat Score - Fig S7
Analysis of Deviance Table (Type III tests)
	Chisq	Df	P-value
(Intercept)	1598.96	1	< 2.2e-16	**
Day	4.6494	1	0.0310648	#
Line	11.1721	1	0.0008304	**
Enrichment	1.1487	2	0.563068
Generation	90.3197	2	< 2.2e-16	**
Day:Line	2.019	1	0.155346
Day:Enrichment	1.8475	2	0.39702
Line:Enrichment	5.0896	2	0.0784872
Day:Line:Enrichment	1.6644	2	0.435098
(Exploratory) Dependent Variable: Time Caged During Social Defeat - Fig S7
Analysis of Deviance Table (Type III tests)
	Chisq	Df	P-value
(Intercept)	153.036	1	< 2.2e-16	**
Day	8.0569	1	0.004533	#
Line	5.6934	1	0.017029	#
Enrichment	0.5973	2	0.741807
Generation	128.162	2	< 2.2e-16	**
Day:Line	1.5912	1	0.207156
Day:Enrichment	0.7528	2	0.686337
Line:Enrichment	5.9638	2	0.050697
Day:Line:Enrichment	3.002	2	0.222905

### Sheet: Behavioral Battery
Behavioral Battery:
Test: Permutation-based ANOVA using freedman_lane to handle nuisance variables and 15000 permutations. Evaluated the effects of bred line, enrichment, and social defeat. Generation included as a co-variate. Contrasts=Sum.
# = p<0.05	**= Adj.p<0.05
P-value adjustment for multiple comparisons: Bonferonni correction for 16 dependent variables (behavioral and hormonal battery dependent variables)
Dependent Variable : Social Interaction Test: % time avoiding (measured with Ethovision) - Fig 3
Anova Table
	SS	df	F	parametric p-value	permutation p-value
Line	14956.6	1	22.3686	5.851e-06	6.667e-05	**
Enrichment	6114.55	2	4.57237	0.01208	0.01247	#
Social_Defeat	4.095	1	0.006124	0.9377	0.9383
Generation	6117.92	2	4.57488	0.01205	0.01233	#
Line:Enrichment	1746.77	2	1.3062	0.2744	0.2735
Line:Social_Defeat	204.815	1	0.306315	0.5809	0.5831
Enrichment:Social_Defeat	2444.72	2	1.82812	0.1649	0.1617
Line:Enrichment:Social_Defeat	2769.1	2	2.07069	0.1303	0.1254
Residuals	85586.2	128
Dependent Variable : Social Interaction Test: % time interacting (measured with Ethovision) - Fig S8
Anova Table
	SS	df	F	parametric p-value	permutation p-value
Line	2620.3	1	3.5179	0.06299	0.062533
Enrichment	15658.5	2	10.511	5.935e-05	0.0002	**
Social_Defeat	193.5	1	0.2598	0.6112	0.606
Generation	8011.1	2	5.3776	0.005721	0.006333	#
Line:Enrichment	1985.6	2	1.3329	0.2674	0.2728
Line:Social_Defeat	101.5	1	0.1363	0.7126	0.713667
Enrichment:Social_Defeat	893	2	0.5994	0.5507	0.5586
Line:Enrichment:Social_Defeat	1044	2	0.7008	0.4981	0.508
Residuals	95342	128
Dependent Variable : Social Interaction Test: % time on top (measured with Ethovision) - Fig S8
Anova Table
	SS	df	F	parametric p-value	permutation p-value
Line	1314	1	31.26	1.306e-07	6.667e-05	**
Enrichment	1525	2	18.14	1.157e-07	6.667e-05	**
Social_Defeat	0.02166	1	0.0005154	0.9819	0.9822
Generation	686.7	2	8.168	0.0004584	0.0005333	**
Line:Enrichment	649.2	2	7.723	0.0006815	0.0004	**
Line:Social_Defeat	11.34	1	0.2699	0.6043	0.6092
Enrichment:Social_Defeat	10.2	2	0.1213	0.8859	0.889
Line:Enrichment:Social_Defeat	47.2	2	0.5614	0.5718	0.5741
Residuals	5380	128
Dependent Variable : Social Interaction Test: % time approaching (measured with video analysis) - Fig 3
Anova Table
	SS	df	F	parametric p-value	permutation p-value
Line	1834.14	1	3.50093	0.0657	0.06647
Enrichment	3106.78	2	2.96504	0.05836	0.05633
Social_Defeat	128.331	1	0.244954	0.62227	0.62153
Generation	1.733	1	0.003309	0.9543	0.95307
Line:Enrichment	5152.01	2	4.91697	0.01017	0.0094	#
Line:Social_Defeat	1585.47	1	3.02628	0.08652	0.091
Enrichment:Social_Defeat	139.746	2	0.133371	0.87537	0.87387
Line:Enrichment:Social_Defeat	445.852	2	0.425512	0.65519	0.66067
Residuals	35101.4	67
Dependent Variable : Social Interaction Test: % time on top (measured with video analysis) - Fig 3
Anova Table
	SS	df	F	parametric p-value	permutation p-value
Line	2520.5	1	52.8819	4.927e-10	6.667e-05	**
Enrichment	3922.18	2	41.145	2.205e-12	6.667e-05	**
Social_Defeat	105.06	1	2.2043	0.1423	0.145
Generation	863.67	1	18.1203	6.604e-05	0.0001333	**
Line:Enrichment	2019.01	2	21.1801	7.442e-08	6.667e-05	**
Line:Social_Defeat	46.88	1	0.9836	0.3249	0.3299
Enrichment:Social_Defeat	124.29	2	1.3039	0.2783	0.2902
Line:Enrichment:Social_Defeat	66.61	2	0.6988	0.5008	0.5061
Residuals	3193.41	67
Dependent Variable: Elevated Plus Maze: % time exploring the open arms - Fig 4
Anova Table
	SS	df	F	parametric p-value	permutation p-value
Line	9492.33	1	134.008	0	6.667e-05	**
Enrichment	1094.58	2	7.7264	0.0006793	0.0009333	**
Social_Defeat	108.44	1	1.5308	0.218251	0.2126
Generation	1060.81	2	7.488	0.0008406	0.0007333	**
Line:Enrichment	1369.63	2	9.6679	0.0001229	0.0002	**
Line:Social_Defeat	89.36	1	1.2615	0.263469	0.2632
Enrichment:Social_Defeat	118.16	2	0.8341	0.436613	0.4351
Line:Enrichment:Social_Defeat	311.66	2	2.1999	0.114983	0.1189
Residuals	9066.74	128
Dependent Variable: Open Field: Distance Traveled - Fig S9
Anova Table
	SS	df	F	parametric p-value	permutation p-value
Line	342713252	1	512.255	0	6.667e-05	**
Enrichment	1483930	2	1.10902	0.333031	0.3273
Social_Defeat	4144051	1	6.19413	0.014101	0.01293	#
Generation	6797101	2	5.07983	0.007534	0.007333	**
Line:Enrichment	876565	2	0.6551	0.521121	0.5231
Line:Social_Defeat	2434502	1	3.63886	0.058686	0.0578
Enrichment:Social_Defeat	1799144	2	1.34459	0.264302	0.267
Line:Enrichment:Social_Defeat	30366	2	0.02269	0.977566	0.9807
Residuals	85635649	128
Dependent Variable: OpenField: % time exploring the center - Fig S9
note: this variable was not used in the paper because it was deemed uninterpretable (animals were started in the center)
Anova Table
	SS	df	F	parametric p-value	permutation p-value
Line	1385.05	1	49.4031	1.109e-10	6.667e-05	**
Enrichment	320.88	2	5.7227	0.004165	0.003667	#
Social_Defeat	621.28	1	22.1603	6.417e-06	6.667e-05	**
Generation	129.99	2	2.3183	0.1026	0.1073
Line:Enrichment	578.47	2	10.3166	7.015e-05	6.667e-05	**
Line:Social_Defeat	81.65	1	2.9122	0.09033	0.09193
Enrichment:Social_Defeat	7.83	2	0.1396	0.8698	0.8687
Line:Enrichment:Social_Defeat	134.27	2	2.3945	0.09529	0.09233
Residuals	3588.58	128

### Sheet: Hormonal Assays
Hormonal Battery:
Test: Permutation-based ANOVA using freedman_lane to handle nuisance variables and 15000 permutations. Evaluated the effects of bred line, enrichment, and social defeat. Generation included as a co-variate. Contrasts=Sum.
# = p<0.05	**= Adj.p<0.05
P-value adjustment for multiple comparisons: Bonferonni correction for 16 dependent variables (behavioral and hormonal battery dependent variables)
Dependent Variable: Corticosterone - Fig 4
Anova Table
	SS	df	F	parametric p-value	permutation p-value
Line	142400000000	1	5.3532	0.02501	0.02493	#
Enrichment	32470000000	1	1.2205	0.27477	0.27327
Social_Defeat	153500000000	1	5.7716	0.0202	0.0186	#
Generation	16890000000	1	0.6349	0.42949	0.43987
Line:Enrichment	44390000000	1	1.6688	0.20261	0.20347
Line:Social_Defeat	57830000000	1	2.1739	0.1469	0.14793
Enrichment:Social_Defeat	71480000000	1	2.6871	0.1077	0.10807
Line:Enrichment:Social_Defeat	130300000000	1	4.8985	0.03167	0.0314
Residuals	1277000000000	48
Dependent Variable: Testosterone - Fig S10
Anova Table
	SS	df	F	parametric p-value	permutation p-value
Line	5731749	1	17.5997	0.0001169	6.667e-05	*
Enrichment	234393	1	0.7197	0.400448	0.4065
Social_Defeat	120194	1	0.3691	0.546379	0.5515
Generation	407286	1	1.2506	0.269004	0.2716
Line:Enrichment	1378890	1	4.234	0.0450761	0.0448	#
Line:Social_Defeat	41328	1	0.1269	0.723229	0.7266
Enrichment:Social_Defeat	109420	1	0.336	0.564868	0.5627
Line:Enrichment:Social_Defeat	99240	1	0.3047	0.583497	0.5879
Residuals	15632311	48
Dependent Variable: Oxytocin
Note: This variable wasn't used in the paper because it was deemed uninterpretable (large number of measurements near the limit of detection for the assay) - Fig S11
Anova Table
	SS	df	F	parametric p-value	permutation p-value
Line	4.95	1	0.011536	0.91497	0.91193
Enrichment	1456.97	1	3.39539	0.07228	0.07473
Social_Defeat	2.813	1	0.006556	0.93584	0.93547
Generation	1494.99	1	3.48401	0.06879	0.07087
Line:Enrichment	799.156	1	1.86239	0.17945	0.18193
Line:Social_Defeat	271.089	1	0.63176	0.43108	0.43127
Enrichment:Social_Defeat	296.389	1	0.690719	0.41051	0.41087
Line:Enrichment:Social_Defeat	164.151	1	0.382546	0.53951	0.5392
Residuals	18451.4	43
Dependent Variable: IL6
Note: This variable wasn't used in the paper because it was deemed uninterpretable (large number of measurements near the limit of detection for the assay) - Fig S11
Also note that the samples for each line were run separately, so that the variable line is synonymous with "batch"
Anova Table
	SS	df	F	parametric p-value	permutation p-value
Line_Batch	1333.49	1	1.94119	0.1702	0.1714
Enrichment	402.186	1	0.585471	0.4481	0.4481
Social_Defeat	66.552	1	0.096882	0.757	0.7589
Generation	205.958	1	0.299818	0.5866	0.5808
Line_Batch:Enrichment	1327.93	1	1.9331	0.1711	0.1699
Line_Batch:Social_Defeat	494.894	1	0.720429	0.4004	0.3956
Enrichment:Social_Defeat	4.859	1	0.007073	0.9333	0.9331
Line_Batch:Enrichment:Social_Defeat	1621.43	1	2.36036	0.1313	0.128
Residuals	31599.4	46

### Sheet: Enrichment_in_GeneSetCategories
Enrichment of significant gene sets within particular categories - Fig 6
For all analyses: A gene set is considered significant if it had FDR<0.05 in main effects model or interaction model
Test: Fisher's Exact Test
# = p<0.05	** = Adj.p<0.05
P-value adjustment for multiple comparisons: Bonferonni correction for 36 comparisons
NACC:
					Fisher's exact test								Fisher's exact test
EE	# of Sig Gene Sets in Category	Total Gene Sets in Category	% of Gene Sets in Category Significant	Enrichment	OR	p-value		SD	# of Sig Gene Sets in Category	Total Gene Sets in Category	% of Gene Sets in Category Significant	Enrichment	OR	p-value
All Gene Sets	614	10483	0.058571					All Gene Sets	706	10483	0.0673471
Social Stress	11	23	0.478261	8.16549	14.9703	1.805e-08	**	Social Stress	7	23	0.304348	4.51909	6.10715	0.0005763	**
Fear Conditioning	14	25	0.56	9.56104	20.8995	1.183e-11	**	Fear Conditioning	8	25	0.32	4.7515	6.57762	0.0001572	**
Other Stress	6	30	0.2	3.41466	4.04737	0.006994	#	Other Stress	1	30	0.0333333	0.494948	0.476816	0.7195
Corticosterone	1	27	0.037037	0.632344	0.617591	1		Corticosterone	4	27	0.148148	2.19977	2.41628	0.1046
Enrichment	2	6	0.333333	5.6911	8.05388	0.04389	#	Enrichment	2	6	0.333333	4.94948	6.93828	0.05666
Social Behavior/Aggression	2	13	0.153846	2.62666	2.92821	0.1746		Social Behavior/Aggression	7	13	0.538462	7.99531	16.2886	7.316e-06	#
Locomotor Activity	3	20	0.15	2.56099	2.84503	0.1087		Locomotor Activity	7	20	0.35	5.19695	7.51844	0.0002177	#
Mood	3	22	0.136364	2.32818	2.54507	0.135		Mood	4	22	0.181818	2.69972	3.08872	0.05657
Fear/Anxiety	1	21	0.047619	0.813014	0.803354	1		Fear/Anxiety	1	21	0.047619	0.707069	0.691991	1
HC:
					Fisher's exact test								Fisher's exact test
EE	# of Sig Gene Sets in Category	Total Gene Sets in Category	% of Gene Sets in Category Significant	Enrichment	OR	p-value		SD	# of Sig Gene Sets in Category	Total Gene Sets in Category	% of Gene Sets in Category Significant	Enrichment	OR	p-value
All Gene Sets	140	10540	0.0132827					All Gene Sets	464	10540	0.0440228
Social Stress	9	23	0.391304	29.4596	50.8171	6.933e-12	**	Social Stress	11	23	0.478261	10.8639	20.345	8.962e-10	**
Fear Conditioning	3	25	0.12	9.03429	10.3187	0.004259	#	Fear Conditioning	11	25	0.44	9.99483	17.4365	2.727e-09	**
Other Stress	3	30	0.1	7.52857	8.40752	0.007164	#	Other Stress	4	30	0.133333	3.02874	3.3605	0.04107	#
Corticosterone	1	27	0.037037	2.78836	2.86996	0.3034		Corticosterone	1	27	0.037037	0.841315	0.834868	1
Enrichment	1	6	0.166667	12.5476	14.9441	0.07711		Enrichment	2	6	0.333333	7.57184	10.8933	0.02578	#
Social Behavior/Aggression	1	13	0.0769231	5.79121	6.22486	0.1596		Social Behavior/Aggression	1	13	0.0769231	1.74735	1.81121	0.4432
Locomotor Activity	2	20	0.1	7.52857	8.35385	0.02847	#	Locomotor Activity	3	20	0.15	3.40733	3.85002	0.0554
Mood	1	22	0.0454545	3.42208	3.55462	0.2551		Mood	2	22	0.0909091	2.06505	2.17633	0.2523
Fear/Anxiety	1	21	0.047619	3.58503	3.73306	0.245		Fear/Anxiety	0	21	0	0	0	1

### Sheet: Litter Information
	Gen F49		Gen F53		Gen F56
Treatment Group	Litter	N	Litter	N	Litter	N	Total N
bLR	L09-1	2	L10	3	L09	5	10	<--- Gen F49 bLR litter L09-1: mis-sexed 1 animal on P1 as a 3:3 male:female litter and when weaned it was a 2:4 male:female litter
bLR + SD	L12	4			L08	8	12	<--- Gen F56 bLR + SD litter L08: mis-sexed 2 animals on P1 as a 6:6 male:female litter and when weaned it was a 8:4 male:female litter
bLR SE	L02-2	6	L07	3	L12	2	11
bLR SE + SD	L09-2	5	L07	3	L12	3	12
bLR EE	L08-1	6	L11	3	L07	4	13
bLR EE + SD	L08-2	6	L11	3	L07	5	14
bHR	H09-1	6			H07 (n=4) and H05 (n=2)	6	12
bHR + SD	H02-2	4			H06 (n=5) and H05 (n=3)	8	12
bHR SE	H05	7	H11	3	H01	3	13	<--- Gen F49 bHR SE litter H05: mis-sexed 1 animal on P1 as a 6:6 male:female litter and when weaned it was a 7:5 male:female litter
bHR SE + SD	H10	4	H11	3	H01	3	10
bHR EE	H01-2	6	H12	3	H03	3	12
bHR EE + SD	H06	6	H12	3	H03	3	12
